# Impact of integration on persistent homology clustering and biological signal detection in scRNA-seq data

**DOI:** 10.1101/2025.07.24.666637

**Authors:** Jonah Daneshmand, Julia H. Chariker, Akshitkumar Mistry, Eric C. Rouchka

## Abstract

**Background:** As the availability of single-cell RNA sequencing (scRNA-seq) data expands, there is a growing need for robust methods that enable integration and comparison across diverse biological conditions and experimental protocols. Persistent homology (PH), a technique from topological data analysis (TDA), provides a deformation-invariant framework for capturing structural patterns in high-dimensional data.

**Methods:** In this study, PH was applied to a diverse collection of scRNA-seq datasets spanning eight tissue types to investigate how data integration affects the topological features and biological interpretability of the resulting representations. Clustering was performed based on PH-derived pairwise distances and global topological structure was assessed through Betti curves, Euler characteristics, and persistence landscapes. By comparing these summaries across raw, normalized, and integrated datasets, we examined whether integration enhances the detection of biologically meaningful patterns, or, conversely, obscures fine-scale structure.

**Results:** This approach demonstrates that PH can serve as a powerful complementary strategy for evaluating the impact of integration and reveals how topological summaries can help disentangle biological signal from batch-related noise in single-cell data. This work establishes a framework for using topological methods to assess integration quality and highlights new avenues for interpreting complex transcriptomic landscapes beyond conventional clustering.
