## Supplemental Tables and Figures for "Impact of integration on persistent homology clustering and biological signal detection in scRNA-seq data": Supplemental_Table_7.csv

Group	Pair	Comparison	wasserstein	perm_p	effect_size	ks_stat	ks_adj_p
Bone marrow	Raw_bonemarrow_vs_Raw_bonemarrow	dimension_0	0	1	0	0	1
Bone marrow	Raw_bonemarrow_vs_Raw_bonemarrow	dimension_1	0	1	0	0	1
Bone marrow	Raw_bonemarrow_vs_Raw_bonemarrow	euler	0	1	0	0	1
Bone marrow	Raw_bonemarrow_vs_SCT_Individual_bonemarrow	dimension_0	0.000652605794480439	0.721	1.13228002807833	0.04	1
Bone marrow	Raw_bonemarrow_vs_SCT_Individual_bonemarrow	dimension_1	3.20586933644382e-05	1	7.06097885197157	0.04	1
Bone marrow	Raw_bonemarrow_vs_SCT_Individual_bonemarrow	euler	0.000652987720524623	0.704	1.13031712205353	0.04	1
Bone marrow	Raw_bonemarrow_vs_SCT_Whole_bonemarrow	dimension_0	0.00750308417986169	0	22.1623684054024	1	1.58214572048972e-14
Bone marrow	Raw_bonemarrow_vs_SCT_Whole_bonemarrow	dimension_1	0.00340757526859936	0	146.055627656716	1	1.97768215061215e-12
Bone marrow	Raw_bonemarrow_vs_SCT_Whole_bonemarrow	euler	0.00750551481634275	0	22.0951993379827	1	1.58214572048972e-14
Bone marrow	Raw_bonemarrow_vs_Integrated_bonemarrow	dimension_0	0.00750308431714439	0	22.1624084384673	1	1.58214572048972e-14
Bone marrow	Raw_bonemarrow_vs_Integrated_bonemarrow	dimension_1	0.00340757526859936	0	146.055627656716	1	1.97768215061215e-12
Bone marrow	Raw_bonemarrow_vs_Integrated_bonemarrow	euler	0.00750551495433815	0	22.0952395708121	1	1.58214572048972e-14
Bone marrow	SCT_Individual_bonemarrow_vs_SCT_Individual_bonemarrow	dimension_0	0	1	0	0	1
Bone marrow	SCT_Individual_bonemarrow_vs_SCT_Individual_bonemarrow	dimension_1	0	1	0	0	1
Bone marrow	SCT_Individual_bonemarrow_vs_SCT_Individual_bonemarrow	euler	0	1	0	0	1
Bone marrow	SCT_Individual_bonemarrow_vs_SCT_Whole_bonemarrow	dimension_0	0.00685047838538125	0	21.0363010528598	0.96	4.20611336735509e-13
Bone marrow	SCT_Individual_bonemarrow_vs_SCT_Whole_bonemarrow	dimension_1	0.00337551657523492	0	140.884886149386	1	7.91072860244862e-12
Bone marrow	SCT_Individual_bonemarrow_vs_SCT_Whole_bonemarrow	euler	0.00685252709581812	0	20.9710482022357	0.96	4.20611336735509e-13
Bone marrow	SCT_Individual_bonemarrow_vs_Integrated_bonemarrow	dimension_0	0.00685047852266396	0	21.0363411215483	0.96	4.19752946252375e-13
Bone marrow	SCT_Individual_bonemarrow_vs_Integrated_bonemarrow	dimension_1	0.00337551657523492	0	140.884886149386	1	7.91072860244862e-12
Bone marrow	SCT_Individual_bonemarrow_vs_Integrated_bonemarrow	euler	0.00685252723381353	0	20.9710884711652	0.96	4.19752946252375e-13
Bone marrow	SCT_Whole_bonemarrow_vs_SCT_Whole_bonemarrow	dimension_0	0	1	0	0	1
Bone marrow	SCT_Whole_bonemarrow_vs_SCT_Whole_bonemarrow	dimension_1	0	1	0	0	1
Bone marrow	SCT_Whole_bonemarrow_vs_SCT_Whole_bonemarrow	euler	0	1	0	0	1
Bone marrow	SCT_Whole_bonemarrow_vs_Integrated_bonemarrow	dimension_0	1.37282701769772e-10	0.834	5.32597258521324e-05	0.6	0.0116087435331039
Bone marrow	SCT_Whole_bonemarrow_vs_Integrated_bonemarrow	dimension_1	0	1	0	0.08	1
Bone marrow	SCT_Whole_bonemarrow_vs_Integrated_bonemarrow	euler	1.3799540732607e-10	0.854	5.35362272246216e-05	0.6	0.0116087435331039
Bone marrow	Integrated_bonemarrow_vs_Integrated_bonemarrow	dimension_0	0	1	0	0	1
Bone marrow	Integrated_bonemarrow_vs_Integrated_bonemarrow	dimension_1	0	1	0	0	1
Bone marrow	Integrated_bonemarrow_vs_Integrated_bonemarrow	euler	0	1	0	0	1
Bone marrow	Raw_bonemarrow_vs_Raw_bonemarrow	landscape	0	1	0	0	1
Bone marrow	Raw_bonemarrow_vs_SCT_Individual_bonemarrow	landscape	0.0023066064835989	0.9	31.0643687606591	0.04	1
Bone marrow	Raw_bonemarrow_vs_SCT_Whole_bonemarrow	landscape	0.0231502454774479	0	566.25478496333	1	1.58849971936719e-14
Bone marrow	Raw_bonemarrow_vs_Integrated_bonemarrow	landscape	0.027107837386126	0	566.325151704124	1	1.58849971936719e-14
Bone marrow	SCT_Individual_bonemarrow_vs_SCT_Individual_bonemarrow	landscape	0	1	0	0	1
Bone marrow	SCT_Individual_bonemarrow_vs_SCT_Whole_bonemarrow	landscape	0.0213791699480595	0	564.552476661033	0.96	7.94249859683596e-13
Bone marrow	SCT_Individual_bonemarrow_vs_Integrated_bonemarrow	landscape	0.0266291404907592	0	564.62947449926	0.96	7.94249859683596e-13
Bone marrow	SCT_Whole_bonemarrow_vs_SCT_Whole_bonemarrow	landscape	0	1	0	0	1
Bone marrow	SCT_Whole_bonemarrow_vs_Integrated_bonemarrow	landscape	0.0197563204087803	0.079	74.5061060526929	0.68	0.000386100117509
Bone marrow	Integrated_bonemarrow_vs_Integrated_bonemarrow	landscape	0	1	0	0	1
