## Supplemental Tables and Figures for "Impact of integration on persistent homology clustering and biological signal detection in scRNA-seq data": Supplemental_Table_9.csv

Group	Pair	Comparison	wasserstein	perm_p	effect_size	ks_stat	ks_adj_p
pancreatic islets	Raw_vs_Raw	dimension_0	0	1	0	0	1
pancreatic islets	Raw_vs_Raw	dimension_1	0	1	0	0	1
pancreatic islets	Raw_vs_Raw	euler	0	1	0	0	1
pancreatic islets	Raw_vs_SCT_Individual	dimension_0	0.0124288808545492	0	24.1411604067233	1	7.39602301050679e-07
pancreatic islets	Raw_vs_SCT_Individual	dimension_1	0.000543949183578667	0	96.7109623605594	1	0.00018490057526267
pancreatic islets	Raw_vs_SCT_Individual	euler	0.012433469589006	0	24.1239975803946	1	7.39602301050679e-07
pancreatic islets	Raw_vs_SCT_Whole	dimension_0	0.0124288808545927	0	24.1411604234164	1	7.39602301050679e-07
pancreatic islets	Raw_vs_SCT_Whole	dimension_1	0.000543949183578667	0	96.7109623605594	1	0.000773220587462073
pancreatic islets	Raw_vs_SCT_Whole	euler	0.0124334695890495	0	24.1239975970952	1	7.39602301050679e-07
pancreatic islets	Raw_vs_Integrated	dimension_0	0.0124288808545907	0	24.1411604226578	1	7.39602301050679e-07
pancreatic islets	Raw_vs_Integrated	dimension_1	0.000543949183578667	0	96.7109623605594	1	0.00018490057526267
pancreatic islets	Raw_vs_Integrated	euler	0.0124334695890475	0	24.123997596337	1	7.39602301050679e-07
pancreatic islets	SCT_Individual_vs_SCT_Individual	dimension_0	0	1	0	0	1
pancreatic islets	SCT_Individual_vs_SCT_Individual	dimension_1	0	1	0	0	1
pancreatic islets	SCT_Individual_vs_SCT_Individual	euler	0	1	0	0	1
pancreatic islets	SCT_Individual_vs_SCT_Whole	dimension_0	4.34766896046483e-14	0.001	2.31355481455287e-08	1	0.00018490057526267
pancreatic islets	SCT_Individual_vs_SCT_Whole	dimension_1	0	1	0	1.11022302462516e-16	1
pancreatic islets	SCT_Individual_vs_SCT_Whole	euler	4.35189626256037e-14	0	2.3158046602883e-08	1	0.00018490057526267
pancreatic islets	SCT_Individual_vs_Integrated	dimension_0	4.15010933437381e-14	0.962	2.20842674989223e-08	0.25	1
pancreatic islets	SCT_Individual_vs_Integrated	dimension_1	0	1	0	0	1
pancreatic islets	SCT_Individual_vs_Integrated	euler	4.15433663646934e-14	0.963	2.21067659562771e-08	0.25	1
pancreatic islets	SCT_Whole_vs_SCT_Whole	dimension_0	0	1	0	0	1
pancreatic islets	SCT_Whole_vs_SCT_Whole	dimension_1	0	1	0	0	1
pancreatic islets	SCT_Whole_vs_SCT_Whole	euler	0	1	0	0	1
pancreatic islets	SCT_Whole_vs_Integrated	dimension_0	1.97559626091026e-15	0	1.05128064661828e-09	1	0.00036980115052534
pancreatic islets	SCT_Whole_vs_Integrated	dimension_1	0	1	0	1.11022302462516e-16	1
pancreatic islets	SCT_Whole_vs_Integrated	euler	1.97559626091026e-15	0.001	1.05128064661828e-09	1	0.00036980115052534
pancreatic islets	Integrated_vs_Integrated	dimension_0	0	1	0	0	1
pancreatic islets	Integrated_vs_Integrated	dimension_1	0	1	0	0	1
pancreatic islets	Integrated_vs_Integrated	euler	0	1	0	0	1
bone marrow	Raw_vs_Raw	dimension_0	0	1	0	0	1
bone marrow	Raw_vs_Raw	dimension_1	0	1	0	0	1
bone marrow	Raw_vs_Raw	euler	0	1	0	0	1
bone marrow	Raw_vs_SCT_Individual	dimension_0	0.0040284820060198	0	14.4381260186187	0.967741935483871	1.98137950831572e-16
bone marrow	Raw_vs_SCT_Individual	dimension_1	0.00199174679709489	0	69.2266118701153	0.967741935483871	3.43769344692778e-14
bone marrow	Raw_vs_SCT_Individual	euler	0.00403004847628808	0	14.4006879802974	0.967741935483871	1.98137950831572e-16
bone marrow	Raw_vs_SCT_Whole	dimension_0	0.00402848424945459	0	14.4388044372198	1	1.90982969273766e-16
bone marrow	Raw_vs_SCT_Whole	dimension_1	0.00199174679709489	0	69.2266118701153	0.967741935483871	2.29179563128519e-14
bone marrow	Raw_vs_SCT_Whole	euler	0.00403005072087392	0	14.4013667770002	1	1.90982969273766e-16
bone marrow	Raw_vs_Integrated	dimension_0	0.0040284234210373	0	14.4204346982822	0.967741935483871	1.99865898077197e-16
bone marrow	Raw_vs_Integrated	dimension_1	0.00199174679709489	0	69.2266118701153	0.967741935483871	3.5552467573256e-13
bone marrow	Raw_vs_Integrated	euler	0.00402998989245663	0	14.3829962480269	0.967741935483871	1.99865898077197e-16
bone marrow	SCT_Individual_vs_SCT_Individual	dimension_0	0	1	0	0	1
bone marrow	SCT_Individual_vs_SCT_Individual	dimension_1	0	1	0	0	1
bone marrow	SCT_Individual_vs_SCT_Individual	euler	0	1	0	0	1
bone marrow	SCT_Individual_vs_SCT_Whole	dimension_0	2.24343478869183e-09	0	0.000860320898843578	1	7.16186134776621e-16
bone marrow	SCT_Individual_vs_SCT_Whole	dimension_1	0	1	4.55072242863427e-20	0.290322580645161	0.993763552076534
bone marrow	SCT_Individual_vs_SCT_Whole	euler	2.24458583866521e-09	0	0.000860762316360888	1	7.16186134776621e-16
bone marrow	SCT_Individual_vs_Integrated	dimension_0	5.85849824988665e-08	0	0.0224389347517616	0.645161290322581	0.000546025311454588
bone marrow	SCT_Individual_vs_Integrated	dimension_1	0	1	4.55072242863427e-20	0.290322580645161	1
bone marrow	SCT_Individual_vs_Integrated	euler	5.85838314488932e-08	0	0.0224384933342867	0.645161290322581	0.000546025311454588
bone marrow	SCT_Whole_vs_SCT_Whole	dimension_0	0	1	0	0	1
bone marrow	SCT_Whole_vs_SCT_Whole	dimension_1	0	1	0	0	1
bone marrow	SCT_Whole_vs_SCT_Whole	euler	0	1	0	0	1
bone marrow	SCT_Whole_vs_Integrated	dimension_0	6.08284172875584e-08	0	0.0232992555743641	1	5.37139601082466e-16
bone marrow	SCT_Whole_vs_Integrated	dimension_1	0	1	0	2.77555756156289e-17	1
bone marrow	SCT_Whole_vs_Integrated	euler	6.08284172875584e-08	0	0.0232992555743646	1	5.37139601082466e-16
bone marrow	Integrated_vs_Integrated	dimension_0	0	1	0	0	1
bone marrow	Integrated_vs_Integrated	dimension_1	0	1	0	0	1
bone marrow	Integrated_vs_Integrated	euler	0	1	0	0	1
substantia nigra	Raw_vs_Raw	dimension_0	0	1	0	0	1
substantia nigra	Raw_vs_Raw	dimension_1	0	1	0	0	1
substantia nigra	Raw_vs_Raw	euler	0	1	0	0	1
substantia nigra	Raw_vs_SCT_Individual	dimension_0	0.0082873542676113	0.15	10.3286090252729	0.833333333333333	0.0247573776985542
substantia nigra	Raw_vs_SCT_Individual	dimension_1	0.00520966746716919	0.002	65.8162076039527	1	0.360750360750361
substantia nigra	Raw_vs_SCT_Individual	euler	0.00828982702801479	0.122	10.3460893214335	0.833333333333333	0.0247573776985542
substantia nigra	Raw_vs_SCT_Whole	dimension_0	0.00863054238212758	0.005	26.8014689077625	1	0.0151515151515152
substantia nigra	Raw_vs_SCT_Whole	dimension_1	0.004032040822538	0.001	10.9680323655707	1	0.18037518037518
substantia nigra	Raw_vs_SCT_Whole	euler	0.00863223491571678	0.003	26.810187002071	1	0.0151515151515152
substantia nigra	Raw_vs_Integrated	dimension_0	0.00824857481012927	0.267	8.58825516980558	0.833333333333333	0.021161334010496
substantia nigra	Raw_vs_Integrated	dimension_1	0.00435875399288256	0.002	73.5524805384631	1	0.360750360750361
substantia nigra	Raw_vs_Integrated	euler	0.00825050729388444	0.265	8.59322206541089	0.833333333333333	0.021161334010496
substantia nigra	SCT_Individual_vs_SCT_Individual	dimension_0	0	1	0	0	1
substantia nigra	SCT_Individual_vs_SCT_Individual	dimension_1	0	1	0	0	1
substantia nigra	SCT_Individual_vs_SCT_Individual	euler	0	1	0	0	1
substantia nigra	SCT_Individual_vs_SCT_Whole	dimension_0	0.000343188114516283	0.001	18.2896140299671	1	0.00901875901875902
substantia nigra	SCT_Individual_vs_SCT_Whole	dimension_1	0.00357012822026824	0.002	64.4448666416037	1	0.12025012025012
substantia nigra	SCT_Individual_vs_SCT_Whole	euler	0.000342407887701994	0.002	18.2838737978538	1	0.00901875901875902
substantia nigra	SCT_Individual_vs_Integrated	dimension_0	8.82413203105155e-05	0.029	6.56728756315985	1	0.360750360750361
substantia nigra	SCT_Individual_vs_Integrated	dimension_1	0.00211411012088314	0.002	63.6503966574346	1	0.15460729746444
substantia nigra	SCT_Individual_vs_Integrated	euler	8.78565862174256e-05	0.042	6.5610556791544	1	0.360750360750361
substantia nigra	SCT_Whole_vs_SCT_Whole	dimension_0	0	1	0	0	1
substantia nigra	SCT_Whole_vs_SCT_Whole	dimension_1	0	1	0	0	1
substantia nigra	SCT_Whole_vs_SCT_Whole	euler	0	1	0	0	1
substantia nigra	SCT_Whole_vs_Integrated	dimension_0	0.000381967571998311	0	24.1848426856748	1	0.00917161934111087
substantia nigra	SCT_Whole_vs_Integrated	dimension_1	0.00156471910789955	0.002	71.0650612787327	1	0.15460729746444
substantia nigra	SCT_Whole_vs_Integrated	euler	0.000381727621832342	0.002	24.1761337719613	1	0.00917161934111087
substantia nigra	Integrated_vs_Integrated	dimension_0	0	1	0	0	1
substantia nigra	Integrated_vs_Integrated	dimension_1	0	1	0	0	1
substantia nigra	Integrated_vs_Integrated	euler	0	1	0	0	1
pbmc	Raw_vs_Raw	dimension_0	0	1	0	0	1
pbmc	Raw_vs_Raw	dimension_1	0	1	0	0	1
pbmc	Raw_vs_Raw	euler	0	1	0	0	1
pbmc	Raw_vs_SCT_Individual	dimension_0	0.0132101400476135	0	23.7378832586746	1	7.45566835736572e-07
pbmc	Raw_vs_SCT_Individual	dimension_1	0.0445919772572224	0	85.1566091777662	0.916666666666667	0.000801235826138235
pbmc	Raw_vs_SCT_Individual	euler	0.0131950667094866	0	23.7624183147051	1	7.45566835736572e-07
pbmc	Raw_vs_SCT_Whole	dimension_0	0.0134082680547732	0	36.631700051585	1	7.39602301050679e-07
pbmc	Raw_vs_SCT_Whole	dimension_1	0.0455443175711784	0	29.8579497872352	1	0.000246534100350226
pbmc	Raw_vs_SCT_Whole	euler	0.0133926369580163	0	36.6389749642023	1	7.39602301050679e-07
pbmc	Raw_vs_Integrated	dimension_0	0.0132005876406892	0.006	23.013444927222	1	7.45566835736572e-07
pbmc	Raw_vs_Integrated	dimension_1	0.0451406473510549	0	108.949299830686	0.916666666666667	0.000480741495682941
pbmc	Raw_vs_Integrated	euler	0.013184980841812	0.003	23.0198707489326	1	7.45566835736572e-07
pbmc	SCT_Individual_vs_SCT_Individual	dimension_0	0	1	0	0	1
pbmc	SCT_Individual_vs_SCT_Individual	dimension_1	0	1	0	0	1
pbmc	SCT_Individual_vs_SCT_Individual	euler	0	1	0	0	1
pbmc	SCT_Individual_vs_SCT_Whole	dimension_0	0.000198128007159647	0	15.5193882635132	1	1.05657471578668e-05
pbmc	SCT_Individual_vs_SCT_Whole	dimension_1	0.00165096364735355	0	83.1744554545332	1	0.00018490057526267
pbmc	SCT_Individual_vs_SCT_Whole	euler	0.000197570248529773	0	15.500047176756	1	1.05657471578668e-05
pbmc	SCT_Individual_vs_Integrated	dimension_0	1.36352097226359e-05	0.862	1.25280632530185	0.5	1
pbmc	SCT_Individual_vs_Integrated	dimension_1	0.000548670093832487	0.208	50.8024454978696	0.75	0.748477528663287
pbmc	SCT_Individual_vs_Integrated	euler	1.36067176630686e-05	0.887	1.26375819339597	0.5	1
pbmc	SCT_Whole_vs_SCT_Whole	dimension_0	0	1	0	0	1
pbmc	SCT_Whole_vs_SCT_Whole	dimension_1	0	1	0	0	1
pbmc	SCT_Whole_vs_SCT_Whole	euler	0	1	0	0	1
pbmc	SCT_Whole_vs_Integrated	dimension_0	0.000207680414084007	0	16.6928557913119	1	7.39602301050679e-06
pbmc	SCT_Whole_vs_Integrated	dimension_1	0.00129401422638026	0	101.385173326102	1	0.000246534100350226
pbmc	SCT_Whole_vs_Integrated	euler	0.00020765611620429	0	16.689472359324	1	7.39602301050679e-06
pbmc	Integrated_vs_Integrated	dimension_0	0	1	0	0	1
pbmc	Integrated_vs_Integrated	dimension_1	0	1	0	0	1
pbmc	Integrated_vs_Integrated	euler	0	1	0	0	1
liver	Raw_vs_Raw	dimension_0	0	1	0	0	1
liver	Raw_vs_Raw	dimension_1	0	1	0	0	1
liver	Raw_vs_Raw	euler	0	1	0	0	1
liver	Raw_vs_SCT_Individual	dimension_0	0.0175541279526541	0.006	32.3164881324584	1	0.00217319494427928
liver	Raw_vs_SCT_Individual	dimension_1	0.0181611991203999	0.008	85.5583584740158	1	0.108225108225108
liver	Raw_vs_SCT_Individual	euler	0.0175540819522329	0.001	32.2656612586034	1	0.00217319494427928
liver	Raw_vs_SCT_Whole	dimension_0	0.0175797457644823	0.001	36.065404227104	1	0.00216450216450216
liver	Raw_vs_SCT_Whole	dimension_1	0.0182182072527075	0.008	90.8936010341783	1	0.915750915750916
liver	Raw_vs_SCT_Whole	euler	0.0175796853552409	0.001	36.013760050199	1	0.00216450216450216
liver	Raw_vs_Integrated	dimension_0	0.017546763625003	0.011	31.086699383034	1	0.00217319494427928
liver	Raw_vs_Integrated	dimension_1	0.0180512065852992	0.072	79.6090885466743	1	0.0983864620228257
liver	Raw_vs_Integrated	euler	0.017546703224843	0.017	31.0331085145673	1	0.00217319494427928
liver	SCT_Individual_vs_SCT_Individual	dimension_0	0	1	0	0	1
liver	SCT_Individual_vs_SCT_Individual	dimension_1	0	1	0	0	1
liver	SCT_Individual_vs_SCT_Individual	euler	0	1	0	0	1
liver	SCT_Individual_vs_SCT_Whole	dimension_0	2.56178118282493e-05	0	4.86907274164316	1	0.0832500832500832
liver	SCT_Individual_vs_SCT_Whole	dimension_1	5.70081323076137e-05	0.949	12.0258771423617	1	1
liver	SCT_Individual_vs_SCT_Whole	euler	2.56034030080254e-05	0	4.86583732696156	1	0.0832500832500832
liver	SCT_Individual_vs_Integrated	dimension_0	9.40466305984808e-06	0.758	1.81289863389731	0.5	1
liver	SCT_Individual_vs_Integrated	dimension_1	0.000109992535100744	1	25.123934353537	0.833333333333333	1
liver	SCT_Individual_vs_Integrated	euler	9.42058108058681e-06	0.731	1.81613727852599	0.5	1
liver	SCT_Whole_vs_SCT_Whole	dimension_0	0	1	0	0	1
liver	SCT_Whole_vs_SCT_Whole	dimension_1	0	1	0	0	1
liver	SCT_Whole_vs_SCT_Whole	euler	0	1	0	0	1
liver	SCT_Whole_vs_Integrated	dimension_0	3.29821394793615e-05	0.001	6.67371752106908	1	0.0721500721500722
liver	SCT_Whole_vs_Integrated	dimension_1	0.000167000667408358	1	36.9350193526329	0.5	1
liver	SCT_Whole_vs_Integrated	euler	3.2982130397874e-05	0.001	6.67371558614139	1	0.0721500721500722
liver	Integrated_vs_Integrated	dimension_0	0	1	0	0	1
liver	Integrated_vs_Integrated	dimension_1	0	1	0	0	1
liver	Integrated_vs_Integrated	euler	0	1	0	0	1
testis	Raw_vs_Raw	dimension_0	0	1	0	0	1
testis	Raw_vs_Raw	dimension_1	0	1	0	0	1
testis	Raw_vs_Raw	euler	0	1	0	0	1
testis	Raw_vs_SCT_Individual	dimension_0	0.00376624389031448	0	29.6846083321114	1	4.21746233439249e-16
testis	Raw_vs_SCT_Individual	dimension_1	0.00730300567481158	0	82.7977778580961	1	2.17902220610279e-14
testis	Raw_vs_SCT_Individual	euler	0.00376009449602231	0	29.6072916700254	1	4.21746233439249e-16
testis	Raw_vs_SCT_Whole	dimension_0	0.00377479577157042	0	31.1990846187482	1	4.19042731942844e-16
testis	Raw_vs_SCT_Whole	dimension_1	0.00741533537527911	0	92.9429018081861	1	5.91833191781004e-14
testis	Raw_vs_SCT_Whole	euler	0.00376855909295776	0	31.1074082885235	1	4.19042731942844e-16
testis	Raw_vs_Integrated	dimension_0	0.0037622294772929	0	29.1216594609718	1	4.21746233439249e-16
testis	Raw_vs_Integrated	dimension_1	0.0070574768023231	0.01	88.1172072065458	1	1.86773331951667e-14
testis	Raw_vs_Integrated	euler	0.00375599296105457	0	29.0286578652178	1	4.21746233439249e-16
testis	SCT_Individual_vs_SCT_Individual	dimension_0	0	1	0	0	1
testis	SCT_Individual_vs_SCT_Individual	dimension_1	0	1	0	0	1
testis	SCT_Individual_vs_SCT_Individual	euler	0	1	0	0	1
testis	SCT_Individual_vs_SCT_Whole	dimension_0	8.55188125594676e-06	0	1.67160940239413	1	6.53706661830836e-14
testis	SCT_Individual_vs_SCT_Whole	dimension_1	0.000112329700467531	0.009	19.9029189073015	0.785714285714286	3.04550021758926e-07
testis	SCT_Individual_vs_SCT_Whole	euler	8.46459693544743e-06	0	1.65459673713299	1	6.53706661830836e-14
testis	SCT_Individual_vs_Integrated	dimension_0	4.01441302157153e-06	0.542	0.610858524751562	0.571428571428571	0.073003777567429
testis	SCT_Individual_vs_Integrated	dimension_1	0.000272202902848585	0.017	63.9990366086166	0.464285714285714	0.0198115814334201
testis	SCT_Individual_vs_Integrated	euler	4.10153496773905e-06	0.544	0.62780775629038	0.571428571428571	0.073003777567429
testis	SCT_Whole_vs_SCT_Whole	dimension_0	0	1	0	0	1
testis	SCT_Whole_vs_SCT_Whole	dimension_1	0	1	0	0	1
testis	SCT_Whole_vs_SCT_Whole	euler	0	1	0	0	1
testis	SCT_Whole_vs_Integrated	dimension_0	1.25662942775183e-05	0	2.28158479681389	1	8.17133327288545e-15
testis	SCT_Whole_vs_Integrated	dimension_1	0.000357858572956006	0.001	81.7247342025745	0.821428571428572	5.48285809613162e-08
testis	SCT_Whole_vs_Integrated	euler	1.25661319031865e-05	0	2.28155182210035	1	8.17133327288545e-15
testis	Integrated_vs_Integrated	dimension_0	0	1	0	0	1
testis	Integrated_vs_Integrated	dimension_1	0	1	0	0	1
testis	Integrated_vs_Integrated	euler	0	1	0	0	1
colon	Raw_vs_Raw	dimension_0	0	1	0	0	1
colon	Raw_vs_Raw	dimension_1	0	1	0	0	1
colon	Raw_vs_Raw	euler	0	1	0	0	1
colon	Raw_vs_SCT_Individual	dimension_0	0.00785080229971338	0	26.3815953486681	1	1.92296598273177e-07
colon	Raw_vs_SCT_Individual	dimension_1	0.00553261560296188	0	102.468116328204	1	1.20185373920735e-05
colon	Raw_vs_SCT_Individual	euler	0.00784733201537033	0	26.2798288762926	1	1.92296598273177e-07
colon	Raw_vs_SCT_Whole	dimension_0	0.00785081971688349	0	26.386132215768	1	1.92296598273177e-07
colon	Raw_vs_SCT_Whole	dimension_1	0.00553261560296188	0	102.468116328204	1	5.00772391336397e-05
colon	Raw_vs_SCT_Whole	euler	0.00784734944620957	0	26.2843704041815	1	1.92296598273177e-07
colon	Raw_vs_Integrated	dimension_0	0.00785071090382061	0	26.358679673431	1	1.92296598273177e-07
colon	Raw_vs_Integrated	dimension_1	0.00545553837168927	0.003	87.2172953962956	1	1.60247165227647e-05
colon	Raw_vs_Integrated	euler	0.00784724063314669	0	26.2569113155824	1	1.92296598273177e-07
colon	SCT_Individual_vs_SCT_Individual	dimension_0	0	1	0	0	1
colon	SCT_Individual_vs_SCT_Individual	dimension_1	0	1	0	0	1
colon	SCT_Individual_vs_SCT_Individual	euler	0	1	0	0	1
colon	SCT_Individual_vs_SCT_Whole	dimension_0	1.74171701119759e-08	0	0.00555581807728359	1	3.20494330455294e-05
colon	SCT_Individual_vs_SCT_Whole	dimension_1	0	1	1.43163827674324e-26	0.461538461538462	1
colon	SCT_Individual_vs_SCT_Whole	euler	1.74308392409108e-08	0	0.0055601833304629	1	3.20494330455294e-05
colon	SCT_Individual_vs_Integrated	dimension_0	9.13958927610054e-08	0.043	0.0278466263759753	0.461538461538462	1
colon	SCT_Individual_vs_Integrated	dimension_1	7.70772312726075e-05	1	25.5416631609864	0.384615384615385	1
colon	SCT_Individual_vs_Integrated	euler	9.13822236407476e-08	0.039	0.0278422617579464	0.461538461538462	1
colon	SCT_Whole_vs_SCT_Whole	dimension_0	0	1	0	0	1
colon	SCT_Whole_vs_SCT_Whole	dimension_1	0	1	0	0	1
colon	SCT_Whole_vs_SCT_Whole	euler	0	1	0	0	1
colon	SCT_Whole_vs_Integrated	dimension_0	1.08813062872981e-07	0	0.0334018048697151	1	1.60247165227647e-05
colon	SCT_Whole_vs_Integrated	dimension_1	7.70772312726075e-05	1	25.5416631609864	0.0769230769230769	1
colon	SCT_Whole_vs_Integrated	euler	1.08813062881658e-07	0	0.0334018048723323	1	1.60247165227647e-05
colon	Integrated_vs_Integrated	dimension_0	0	1	0	0	1
colon	Integrated_vs_Integrated	dimension_1	0	1	0	0	1
colon	Integrated_vs_Integrated	euler	0	1	0	0	1
prostate	Raw_vs_Raw	dimension_0	0	1	0	0	1
prostate	Raw_vs_Raw	dimension_1	0	1	0	0	1
prostate	Raw_vs_Raw	euler	0	1	0	0	1
prostate	Raw_vs_SCT_Individual	dimension_0	0.0148511128691525	0	40.1333440792932	1	3.33400997499197e-09
prostate	Raw_vs_SCT_Individual	dimension_1	0.0175260870112707	0	113.890041247454	1	4.15917744380248e-07
prostate	Raw_vs_SCT_Individual	euler	0.0148482937425013	0	40.14033577319	1	3.33400997499197e-09
prostate	Raw_vs_SCT_Whole	dimension_0	0.0149688935177264	0	52.7370597139002	1	3.32734195504199e-09
prostate	Raw_vs_SCT_Whole	dimension_1	0.0185261124306093	0	50.6521665539279	1	2.07958872190124e-07
prostate	Raw_vs_SCT_Whole	euler	0.0149658867455791	0	52.738263746519	1	3.32734195504199e-09
prostate	Raw_vs_Integrated	dimension_0	0.0147423937398489	0	30.2591956004093	1	3.33400997499197e-09
prostate	Raw_vs_Integrated	dimension_1	0.0190192672071483	0	186.162833385653	1	2.37667282502999e-07
prostate	Raw_vs_Integrated	euler	0.01473945231303	0	30.2577344515093	1	3.33400997499197e-09
prostate	SCT_Individual_vs_SCT_Individual	dimension_0	0	1	0	0	1
prostate	SCT_Individual_vs_SCT_Individual	dimension_1	0	1	0	0	1
prostate	SCT_Individual_vs_SCT_Individual	euler	0	1	0	0	1
prostate	SCT_Individual_vs_SCT_Whole	dimension_0	0.000117780648573948	0	15.7017742898602	1	2.91872101319473e-08
prostate	SCT_Individual_vs_SCT_Whole	dimension_1	0.00148069315894678	0	110.445295401028	1	5.54556992506998e-07
prostate	SCT_Individual_vs_SCT_Whole	euler	0.000117593003077826	0	15.6963640626319	1	2.91872101319473e-08
prostate	SCT_Individual_vs_Integrated	dimension_0	0.000108719129303573	0	17.2856761913994	1	1.66367097752099e-06
prostate	SCT_Individual_vs_Integrated	dimension_1	0.00153996571301987	0	123.840529585662	1	1.66367097752099e-06
prostate	SCT_Individual_vs_Integrated	euler	0.000108841429471306	0	17.2891177216389	1	1.66367097752099e-06
prostate	SCT_Whole_vs_SCT_Whole	dimension_0	0	1	0	0	1
prostate	SCT_Whole_vs_SCT_Whole	dimension_1	0	1	0	0	1
prostate	SCT_Whole_vs_SCT_Whole	euler	0	1	0	0	1
prostate	SCT_Whole_vs_Integrated	dimension_0	0.000226499777877521	0	32.7088208409112	1	2.52071360230454e-08
prostate	SCT_Whole_vs_Integrated	dimension_1	0.00288076150889709	0	173.685078816917	1	8.31835488760497e-07
prostate	SCT_Whole_vs_Integrated	euler	0.000226434432549133	0	32.7076669225212	1	2.52071360230454e-08
prostate	Integrated_vs_Integrated	dimension_0	0	1	0	0	1
prostate	Integrated_vs_Integrated	dimension_1	0	1	0	0	1
prostate	Integrated_vs_Integrated	euler	0	1	0	0	1
pancreatic islets	Raw_vs_Raw	landscape	0	1	0	0	1
pancreatic islets	Raw_vs_SCT_Individual	landscape	0.211525042942103	0	686.702691885807	1	7.39602301050679e-07
pancreatic islets	Raw_vs_SCT_Whole	landscape	0.277929955935243	0	687.085119433094	1	7.39602301050679e-07
pancreatic islets	Raw_vs_Integrated	landscape	0.125493169092798	0	686.734272343166	1	7.39602301050679e-07
pancreatic islets	SCT_Individual_vs_SCT_Individual	landscape	0	1	0	0	1
pancreatic islets	SCT_Individual_vs_SCT_Whole	landscape	0.0664049129931399	0	842.019677227364	1	7.39602301050679e-07
pancreatic islets	SCT_Individual_vs_Integrated	landscape	0.0860318738493048	0	580.079690028834	1	1.58034679711684e-06
pancreatic islets	SCT_Whole_vs_SCT_Whole	landscape	0	1	0	0	1
pancreatic islets	SCT_Whole_vs_Integrated	landscape	0.152436786842445	0	736.997530593346	1	7.39602301050679e-07
pancreatic islets	Integrated_vs_Integrated	landscape	0	1	0	0	1
bone marrow	Raw_vs_Raw	landscape	0	1	0	0	1
bone marrow	Raw_vs_SCT_Individual	landscape	0.105166314458066	0	542.234142455855	0.967741935483871	2.66421242136903e-16
bone marrow	Raw_vs_SCT_Whole	landscape	0.180333810759041	0	543.145835483706	1	4.29711680865973e-18
bone marrow	Raw_vs_Integrated	landscape	0.026906275685951	0	542.068286697743	0.967741935483871	2.66421242136903e-16
bone marrow	SCT_Individual_vs_SCT_Individual	landscape	0	1	0	0	1
bone marrow	SCT_Individual_vs_SCT_Whole	landscape	0.0751674963009751	0	598.197582562312	1	4.29711680865973e-18
bone marrow	SCT_Individual_vs_Integrated	landscape	0.102141144891943	0	262.489817823874	0.709677419354839	1.77182626700664e-07
bone marrow	SCT_Whole_vs_SCT_Whole	landscape	0	1	0	0	1
bone marrow	SCT_Whole_vs_Integrated	landscape	0.177308641192918	0	523.931625623216	1	4.29711680865973e-18
bone marrow	Integrated_vs_Integrated	landscape	0	1	0	0	1
substantia nigra	Raw_vs_Raw	landscape	0	1	0	0	1
substantia nigra	Raw_vs_SCT_Individual	landscape	0.184198419456284	0.015	90.3828304281094	0.833333333333333	0.0467158740540035
substantia nigra	Raw_vs_SCT_Whole	landscape	0.366719498739774	0.003	92.5418645190536	1	0.00216450216450216
substantia nigra	Raw_vs_Integrated	landscape	0.175074758991353	0.013	90.7628372787883	0.833333333333333	0.0501429072857644
substantia nigra	SCT_Individual_vs_SCT_Individual	landscape	0	1	0	0	1
substantia nigra	SCT_Individual_vs_SCT_Whole	landscape	0.18252107928349	0	100.435437371656	1	0.00216450216450216
substantia nigra	SCT_Individual_vs_Integrated	landscape	0.0188283859613546	0.046	17.3834026958271	0.833333333333333	0.23191094619666
substantia nigra	SCT_Whole_vs_SCT_Whole	landscape	0	1	0	0	1
substantia nigra	SCT_Whole_vs_Integrated	landscape	0.191644739748421	0.004	101.305878890474	1	0.00216450216450216
substantia nigra	Integrated_vs_Integrated	landscape	0	1	0	0	1
pbmc	Raw_vs_Raw	landscape	0	1	0	0	1
pbmc	Raw_vs_SCT_Individual	landscape	0.140753466010812	0	168.936595238767	1	1.28850575095937e-06
pbmc	Raw_vs_SCT_Whole	landscape	0.199473741627121	0	170.171715785462	1	7.39602301050679e-07
pbmc	Raw_vs_Integrated	landscape	0.0266063805437484	0	168.490364339152	1	7.39602301050679e-07
pbmc	SCT_Individual_vs_SCT_Individual	landscape	0	1	0	0	1
pbmc	SCT_Individual_vs_SCT_Whole	landscape	0.0587202756163099	0	196.817385067905	1	7.39602301050679e-07
pbmc	SCT_Individual_vs_Integrated	landscape	0.114147085467063	0.05	99.5241905064057	0.833333333333333	0.000347160263758482
pbmc	SCT_Whole_vs_SCT_Whole	landscape	0	1	0	0	1
pbmc	SCT_Whole_vs_Integrated	landscape	0.172867361083373	0	170.457880598467	1	7.39602301050679e-07
pbmc	Integrated_vs_Integrated	landscape	0	1	0	0	1
liver	Raw_vs_Raw	landscape	0	1	0	0	1
liver	Raw_vs_SCT_Individual	landscape	0.13439059919846	0.001	292.193805247297	1	0.00216450216450216
liver	Raw_vs_SCT_Whole	landscape	0.176253908819119	0.003	292.691243995878	1	0.00216450216450216
liver	Raw_vs_Integrated	landscape	0.0208696940732212	0.002	292.046668764178	1	0.00216450216450216
liver	SCT_Individual_vs_SCT_Individual	landscape	0	1	0	0	1
liver	SCT_Individual_vs_SCT_Whole	landscape	0.0418633096206596	0	330.953068120349	1	0.00216450216450216
liver	SCT_Individual_vs_Integrated	landscape	0.14487742228043	0.045	220.298693277765	0.833333333333333	0.0342665250316965
liver	SCT_Whole_vs_SCT_Whole	landscape	0	1	0	0	1
liver	SCT_Whole_vs_Integrated	landscape	0.18674073190109	0.004	280.668726102646	1	0.00216450216450216
liver	Integrated_vs_Integrated	landscape	0	1	0	0	1
testis	Raw_vs_Raw	landscape	0	1	0	0	1
testis	Raw_vs_SCT_Individual	landscape	0.116215173136564	0	279.497596913428	1	2.61482664732334e-16
testis	Raw_vs_SCT_Whole	landscape	0.197524953607533	0	280.56053674529	1	2.61482664732334e-16
testis	Raw_vs_Integrated	landscape	0.0345606657883693	0	278.94099436573	1	2.61482664732334e-16
testis	SCT_Individual_vs_SCT_Individual	landscape	0	1	0	0	1
testis	SCT_Individual_vs_SCT_Whole	landscape	0.0813097804709689	0	310.088040713639	1	2.61482664732334e-16
testis	SCT_Individual_vs_Integrated	landscape	0.115332004984527	0.002	125.75405297059	0.5	0.00623158796050027
testis	SCT_Whole_vs_SCT_Whole	landscape	0	1	0	0	1
testis	SCT_Whole_vs_Integrated	landscape	0.196641785455496	0	268.81066091359	1	2.61482664732334e-16
testis	Integrated_vs_Integrated	landscape	0	1	0	0	1
colon	Raw_vs_Raw	landscape	0	1	0	0	1
colon	Raw_vs_SCT_Individual	landscape	0.101845715118849	0	472.336012719904	1	1.92296598273177e-07
colon	Raw_vs_SCT_Whole	landscape	0.143001148871812	0	472.804931683448	1	1.92296598273177e-07
colon	Raw_vs_Integrated	landscape	0.0359094391832576	0	472.243965868676	1	1.92296598273177e-07
colon	SCT_Individual_vs_SCT_Individual	landscape	0	1	0	0	1
colon	SCT_Individual_vs_SCT_Whole	landscape	0.0411554337529627	0	514.842753211062	1	1.92296598273177e-07
colon	SCT_Individual_vs_Integrated	landscape	0.10945030263176	0.001	336.750598846882	0.769230769230769	0.00324656594487181
colon	SCT_Whole_vs_SCT_Whole	landscape	0	1	0	0	1
colon	SCT_Whole_vs_Integrated	landscape	0.150605736384723	0	446.203499050586	1	1.92296598273177e-07
colon	Integrated_vs_Integrated	landscape	0	1	0	0	1
prostate	Raw_vs_Raw	landscape	0	1	0	0	1
prostate	Raw_vs_SCT_Individual	landscape	0.201688668600303	0	229.077855247525	1	3.32734195504199e-09
prostate	Raw_vs_SCT_Whole	landscape	0.264014019417328	0	230.752293777352	1	3.32734195504199e-09
prostate	Raw_vs_Integrated	landscape	0.138938772294212	0	229.074640372124	1	3.32734195504199e-09
prostate	SCT_Individual_vs_SCT_Individual	landscape	0	1	0	0	1
prostate	SCT_Individual_vs_SCT_Whole	landscape	0.062325350817025	0	278.791870901441	1	3.32734195504199e-09
prostate	SCT_Individual_vs_Integrated	landscape	0.0627498963060909	0	160.414236950528	1	9.61659524578609e-09
prostate	SCT_Whole_vs_SCT_Whole	landscape	0	1	0	0	1
prostate	SCT_Whole_vs_Integrated	landscape	0.125075247123116	0	257.094199585976	1	3.32734195504199e-09
prostate	Integrated_vs_Integrated	landscape	0	1	0	0	1
